# Defining a Global Map of Functional Group Based 3D Ligand-binding Motifs

**DOI:** 10.1101/2020.09.27.315762

**Authors:** Liu Yang, Wei He, Yuehui Yun, Yongxiang Gao, Zhongliang Zhu, Maikun Teng, Zhi Liang, Liwen Niu

## Abstract

Uncovering conserved 3D protein-ligand binding patterns at the basis of functional groups (FGs) shared by a variety of small molecules can greatly expand our knowledge of protein-ligand interactions. Despite that conserved binding patterns for a few commonly used FGs have been reported in the literature, large-scale identification and evaluation of FG-based 3D binding motifs are still lacking. Here, we developed AFTME, an alignment-free method for automatic mapping of 3D motifs to different FGs of a specific ligand through two-dimensional clustering. Applying our method to 233 nature-existing ligands, we defined 481 FG-binding motifs that are highly conserved across different ligand-binding pockets. Systematic analysis further reveals four main classes of binding motifs corresponding to distinct sets of FGs. Combinations of FG-binding motifs facilitate proteins to bind a wide spectrum of ligands with various binding affinities. Finally, we showed that these general binding patterns are also applicable to target-drug interactions, providing new insights into structure-based drug design.
