## Supplementary Table 1 for "Defining a Global Map of Functional Group Based 3D Ligand-binding Motifs"

### Sheet: ATP_affinity
PDB Code	Affinity data	pKd pKi pIC50	Ligand	Group
1mau	Kd=5pM	11.3	ATP	High
5svl	Kd=2.8nM	8.55	ATP	High
5svk	Kd=3.3nM	8.48	ATP	High
2hmu	Kd=20nM	7.7	ATP	High
2hmw	Kd=20nM	7.7	ATP	High
1b39	Kd=0.120uM	6.92	ATP	High
3qo3	Kd~125nM	6.9	ATP	High
3dgo	Kd=180nM	6.74473	ATP	High
3dgl	Kd=250nM	6.60206	ATP	High
1b38	Kd=0.254uM	6.6	ATP	High
2fgh	Kd=0.28uM	6.55	ATP	High
4fut	Kd=0.31uM	6.51	ATP	High
3d2e	Kd=0.38uM	6.42022	ATP	High
2p09	Kd=450nM	6.35	ATP	High
2p0x	Kd=494nM	6.31	ATP	High
5f1c	Kd=0.745uM	6.13	ATP	High
5f1x	Kd=780nM	6.11	ATP	High
1y8p	Kd=0.84uM	6.08	ATP	High
2pze	Kd=0.84uM	6.07572	ATP	High
2w5g	Ki=860nM	6.07	ATP	High
4fvq	Kd=1uM	6	ATP	High
4fvr	Kd=1uM	6	ATP	Medium
4jn4	Kd=1.38uM	5.86	ATP	Medium
4jne	Kd=1.38uM	5.86	ATP	Medium
2e5y	Kd=1.4uM	5.85	ATP	Medium
3qxc	Kd=1.7uM	5.77	ATP	Medium
3lf0	Kd=1.93uM	5.71	ATP	Medium
4wz6	Kd=2.5uM	5.6	ATP	Medium
5wrs	Kd=3uM	5.52	ATP	Medium
4ozn	Kd=4uM	5.4	ATP	Medium
3ncq	Kd=4.4uM	5.36	ATP	Medium
5eou	Kd=4.37uM	5.36	ATP	Medium
3efs	Kd=4.6uM	5.33724	ATP	Medium
2xbp	Kd=9.6uM	5.02	ATP	Medium
1yid	Kd=10uM	5	ATP	Medium
3dnt	Kd=18uM	4.74473	ATP	Medium
3b2q	Kd=28uM	4.55284	ATP	Medium
2w5i	Ki=29uM	4.54	ATP	Medium
5d6j	Kd=36uM	4.44	ATP	Medium
1xsc	Kd=0.05mM	4.3	ATP	Medium
5ldk	Kd=67uM	4.17	ATP	Medium
5ldp	Kd=67uM	4.17	ATP	Medium
2vt3	Kd=0.07mM	4.1549	ATP	Medium
2kmx	Kd=83.3uM	4.08	ATP	Medium
3qx9	Kd=0.09mM	4.05	ATP	Low
2j9l	Kd=100uM	4	ATP	Low
2cbz	Kd=118uM	3.93	ATP	Low
3umo	Ki=129uM	3.89	ATP	Low
2vhq	Kd=140uM	3.85387	ATP	Low
1r0x	Kd=149uM	3.83	ATP	Low
1r10	Kd=149uM	3.83	ATP	Low
4k8o	Kd=170uM	3.77	ATP	Low
5x9h	Kd=172uM	3.76	ATP	Low
1gz3	Ki=0.20mM	3.7	ATP	Low
1gz4	Ki=0.2mM	3.7	ATP	Low
1vjc	Kd=0.263mM	3.58	ATP	Low
1vjd	Kd=0.286mM	3.54	ATP	Low
5v2l	Kd=288uM	3.54	ATP	Low
3ta0	Kd=338uM	3.47	ATP	Low
1m83	Kd=0.4mM	3.4	ATP	Low
2ych	Kd<1mM	3	ATP	Low
3ump	Ki=1026uM	2.99	ATP	Low
4usw	Kd=2.03mM	2.69	ATP	Low
1maw	Kd=80mM	1.1	ATP	Low
