## Supplementary Table 3 for "Defining a Global Map of Functional Group Based 3D Ligand-binding Motifs"

### Sheet: Sheet1
FG.name	Ligand	Cluster	Motif.class	FG.class
2,3-Dideoxyribose	DCT	cluster2	aromatic	PH_non-ar_hetero_ring
2-Deoxy-D-Galactose	A2G	cluster2	aromatic	PH_non-ar_hetero_ring
2-Deoxy-D-Glucose	NAG	cluster2	aromatic	PH_non-ar_hetero_ring
2-Deoxyribose	DGT	cluster2	aromatic	PH_non-ar_hetero_ring
2-Deoxyribose	DUP	cluster2	aromatic	PH_non-ar_hetero_ring
2-Deoxyribose	TYD	cluster2	aromatic	PH_non-ar_hetero_ring
3,4-dimethyl-5-hydroxyethyl-Thiozolium	TDP	cluster2	aromatic	Ar_hetero_ring
4,6-dideoxy-4-amino-Glucose-Glucose	ACR	cluster3	aromatic	PH_non-ar_hetero_ring
4-Amino-2-methyl-Pyrimidine	TDP	cluster1	aromatic	Ar_hetero_ring
7-methyl-7,8-dihydroguanine	M7G	cluster1	aromatic	Ar_hetero_ring
7-methyl-7,8-dihydroguanine	MGT	cluster3	aromatic	Ar_hetero_ring
Acetamido group	AZM	cluster2	aromatic	Carbo-amide
Acetamido group	NAG	cluster1	aromatic	Carbo-amide
Adenine	2BA	cluster2	aromatic	Ar_hetero_ring
Adenine	A3P	cluster1	aromatic	Ar_hetero_ring
Adenine	AR6	cluster2	aromatic	Ar_hetero_ring
Alanine	ALA	cluster2	aromatic	Amino-acid
Amide	GLN	cluster1	aromatic	Carbo-amide
Bis(2-hydroxyethyl)amino	BTB	cluster2	aromatic	Alcohol-amino
Butanol	MPD	cluster2	aromatic	Carbo-alcohol
Carboxyl	BEZ	cluster1	aromatic	Carbo-acid
Carboxyl	CHT	cluster1	aromatic	Carbo-acid
Cytosine	C5P	cluster1	aromatic	Ar_hetero_ring
Cytosine	CTN	cluster1	aromatic	Ar_hetero_ring
Diethoxy group	C8E	cluster3	aromatic	Ether
Diethoxy-hydroxyethyl	C8E	cluster1	aromatic	Ether-alcohol
Dimethylallyl	DST	cluster1	aromatic	Alkene
Dimethylallyl	FPP	cluster2	aromatic	Alkene
Dimethylamine	SPD	cluster2	aromatic	Carbo-amino
Dithiolene-pyranopterin	MGD	cluster3	aromatic	Ar_hetero_ring
DoublyDimethylallyl	FPS	cluster3	aromatic	Alkene
Ethanolamine	SER	cluster2	aromatic	Alcohol-amino
Ethyl	ILE	cluster2	aromatic	Alkane
Ethylamine	ACA	cluster3	aromatic	Carbo-amino
Ethylamine	SPD	cluster3	aromatic	Carbo-amino
Galactose	LBT	cluster1	aromatic	PH_non-ar_hetero_ring
Glucose	ACR	cluster1	aromatic	PH_non-ar_hetero_ring
Glucose	BCD	cluster4	aromatic	PH_non-ar_hetero_ring
Glucose	CBI	cluster1	aromatic	PH_non-ar_hetero_ring
Glucose	CTT	cluster1	aromatic	PH_non-ar_hetero_ring
Glucose	MLR	cluster1	aromatic	PH_non-ar_hetero_ring
Glucose	MTT	cluster2	aromatic	PH_non-ar_hetero_ring
Glucose	SUC	cluster2	aromatic	PH_non-ar_hetero_ring
Glucose(01)	BCD	cluster3	aromatic	PH_non-ar_hetero_ring
Glucose(01)	CBI	cluster2	aromatic	PH_non-ar_hetero_ring
Glucose(01)	CTT	cluster2	aromatic	PH_non-ar_hetero_ring
Glucose(01)	DMU	cluster3	aromatic	PH_non-ar_hetero_ring
Glucose(01)	MAL	cluster2	aromatic	PH_non-ar_hetero_ring
Glucose(01)	MTT	cluster1	aromatic	PH_non-ar_hetero_ring
Glucose(02)	BCD	cluster6	aromatic	PH_non-ar_hetero_ring
Glucose(04)	BCD	cluster1	aromatic	PH_non-ar_hetero_ring
Glutamic acid	THG	cluster3	aromatic	Amino-acid
Glyceraldehyde	G3H	cluster2	aromatic	Aldehyde-alcohol
Guanine	DGT	cluster3	aromatic	Ar_hetero_ring
Hexane group	GTX	cluster2	aromatic	Alkane
Hexane group	PLM	cluster3	aromatic	Alkane
Hydroxyethyl	EPE	cluster2	aromatic	Carbo-alcohol
Hydroxyethyl	MPD	cluster1	aromatic	Carbo-alcohol
Hydroxymethyl	GOA	cluster1	aromatic	Carbo-alcohol
Hydroxymethyl(02)	GOL	cluster2	aromatic	Carbo-alcohol
Imidazole	HIS	cluster1	aromatic	Ar_hetero_ring
Indole	TRP	cluster2	aromatic	Ar_hetero_ring
Isobutane	LEU	cluster1	aromatic	Alkane
Maltose	BCD	cluster2	aromatic	PH_non-ar_hetero_ring
Maltose	MLR	cluster2	aromatic	PH_non-ar_hetero_ring
Mercaptoethyl group	MET	cluster1	aromatic	Carbo-thiol
Methylguanidine	E64	cluster1	aromatic	Imine-amino
N-acetyl-D-glucosamine	CBS	cluster2	aromatic	PH_non-ar_hetero_ring
N-acetyl-D-glucosamine(01)	CBS	cluster1	aromatic	PH_non-ar_hetero_ring
Nicotinamide	NMN	cluster3	aromatic	Ar_hetero_ring
Nitrite ions	NPO	cluster2	aromatic	Nitro
Para-amino benzoic acid	FOL	cluster2	aromatic	Ar_non-hetero_ring
Para-amino benzoic acid	FON	cluster2	aromatic	Ar_non-hetero_ring
Phenol	NPO	cluster1	aromatic	Ar_non-hetero_ring
Phenol	SAL	cluster2	aromatic	Ar_non-hetero_ring
Phenyl	BES	cluster2	aromatic	Ar_non-hetero_ring
Phenyl	PHE	cluster1	aromatic	Ar_non-hetero_ring
Piperazine	EPE	cluster3	aromatic	Non-ar_hetero_ring
Propyl	ACA	cluster2	aromatic	Alkane
Propyl	VAL	cluster1	aromatic	Alkane
Propylamine	ABU	cluster2	aromatic	Carbo-amino
Propylamine	E64	cluster3	aromatic	Carbo-amino
Propylamine	SPD	cluster1	aromatic	Carbo-amino
Pteridine rings	C2F	cluster1	aromatic	Ar_hetero_ring
Pyridinium-1-propane	1PS	cluster2	aromatic	Ar_hetero_ring
Pyrophosphate	ACO	cluster4	aromatic	Phosphorus
Pyrrolidine	PRO	cluster2	aromatic	Non-ar_hetero_ring
Ribose	NMN	cluster2	aromatic	PH_non-ar_hetero_ring
Ribose	URI	cluster2	aromatic	PH_non-ar_hetero_ring
Tetrahydrothiopheneimidazolone	BTN	cluster2	aromatic	Non-ar_hetero_ring
Tetramethylammonium	CHT	cluster2	aromatic	Carbo-amino
Thymine	THM	cluster2	aromatic	Ar_hetero_ring
Thymine	TMP	cluster1	aromatic	Ar_hetero_ring
Thymine	TTP	cluster3	aromatic	Ar_hetero_ring
Thymine	TYD	cluster3	aromatic	Ar_hetero_ring
Tris(hydroxymethyl)methane	BTB	cluster1	aromatic	Carbo-alcohol
Uracil	GDU	cluster1	aromatic	Ar_hetero_ring
Uracil	UDP	cluster2	aromatic	Ar_hetero_ring
Uracil	URI	cluster1	aromatic	Ar_hetero_ring
Valeric acid	BTN	cluster1	aromatic	Carbo-acid
Valienol	ACR	cluster2	aromatic	PH_non-ar_non-hetero_ring
2-Deoxyribose	DTP	cluster2	hydrophilic	PH_non-ar_hetero_ring
2-Deoxyribose	TTP	cluster2	hydrophilic	PH_non-ar_hetero_ring
4-hydroxyl-2,3-dihydropyran	DAN	cluster2	hydrophilic	Non-ar_hetero_ring
Acetic acid	CIT	cluster1	hydrophilic	Carbo-acid
Acetic acid	MLI	cluster2	hydrophilic	Carbo-acid
Acetic acid(01)	FLC	cluster1	hydrophilic	Carbo-acid
Acetic acid(01)	ICT	cluster1	hydrophilic	Carbo-acid
Adenine	ACO	cluster1	hydrophilic	Ar_hetero_ring
Adenine	COA	cluster1	hydrophilic	Ar_hetero_ring
Butyric acid	ACD	cluster2	hydrophilic	Carbo-acid
Carboxyl	ASP	cluster1	hydrophilic	Carbo-acid
Carboxyl	DAN	cluster1	hydrophilic	Carbo-acid
Carboxyl	MLI	cluster1	hydrophilic	Carbo-acid
Carboxyl	OXM	cluster1	hydrophilic	Carbo-acid
Carboxyl	PEP	cluster2	hydrophilic	Carbo-acid
Carboxyl	SIA	cluster1	hydrophilic	Carbo-acid
Carboxyl	VAL	cluster3	hydrophilic	Carbo-acid
Carboxyl(01)	ASP	cluster2	hydrophilic	Carbo-acid
Cyclic-diribose5phosphate	2BA	cluster3	hydrophilic	Ribo-phosphate
Cyclic-diribose5phosphate	C2E	cluster3	hydrophilic	Ribo-phosphate
Cytosine	CTP	cluster2	hydrophilic	Ar_hetero_ring
Cytosine	DCT	cluster3	hydrophilic	Ar_hetero_ring
D-Ribose-1-diphosphate	UPG	cluster3	hydrophilic	Ribo-phosphate
Diphosphate-pantoic acid	COA	cluster4	hydrophilic	Alcohol-acid-phosphpate
Diphosphate-ribitol	FDA	cluster3	hydrophilic	Alcohol-phospahte
Ethenol	PEP	cluster3	hydrophilic	Alkene-alcohol
Glucose	LBT	cluster2	hydrophilic	PH_non-ar_hetero_ring
Glutamic acid	GTX	cluster1	hydrophilic	Amino-acid
Glutamic acid	MTX	cluster3	hydrophilic	Amino-acid
Glyceric acid	3PG	cluster2	hydrophilic	Alcohol-acid
Glycine	ASN	cluster2	hydrophilic	Amino-acid
Glycolic acid	CIT	cluster3	hydrophilic	Alcohol-acid
Glycolic acid	FLC	cluster3	hydrophilic	Alcohol-acid
Glycolic acid	ICT	cluster3	hydrophilic	Alcohol-acid
Guanine	C2E	cluster1	hydrophilic	Ar_hetero_ring
Guanine	G4P	cluster1	hydrophilic	Ar_hetero_ring
Hydroxyethyl	MLT	cluster3	hydrophilic	Carbo-alcohol
Hydroxyethyl(01)	BU3	cluster1	hydrophilic	Carbo-alcohol
Hydroxymethyl	PDO	cluster1	hydrophilic	Carbo-alcohol
Hydroxymethyl(01)	GOL	cluster3	hydrophilic	Carbo-alcohol
Inositol	4IP	cluster5	hydrophilic	PH_non-ar_non-hetero_ring
Leucine	E64	cluster4	hydrophilic	Amino-acid
Pantoic acid	ACO	cluster5	hydrophilic	Alcohol-acid
Para-amino benzoic acid	C2F	cluster2	hydrophilic	Ar_non-hetero_ring
Pentaphosphate	AP5	cluster3	hydrophilic	Phosphorus
Phosphate	13P	cluster2	hydrophilic	Phosphorus
Phosphate	3PG	cluster1	hydrophilic	Phosphorus
Phosphate	4IP	cluster4	hydrophilic	Phosphorus
Phosphate	5GP	cluster2	hydrophilic	Phosphorus
Phosphate	5RP	cluster1	hydrophilic	Phosphorus
Phosphate	A3P	cluster2	hydrophilic	Phosphorus
Phosphate	ACP	cluster3	hydrophilic	Phosphorus
Phosphate	AMP	cluster2	hydrophilic	Phosphorus
Phosphate	BG6	cluster1	hydrophilic	Phosphorus
Phosphate	C5P	cluster2	hydrophilic	Phosphorus
Phosphate	F6P	cluster1	hydrophilic	Phosphorus
Phosphate	FBP	cluster2	hydrophilic	Phosphorus
Phosphate	G1P	cluster1	hydrophilic	Phosphorus
Phosphate	G3H	cluster1	hydrophilic	Phosphorus
Phosphate	G3P	cluster1	hydrophilic	Phosphorus
Phosphate	G6P	cluster2	hydrophilic	Phosphorus
Phosphate	PEP	cluster1	hydrophilic	Phosphorus
Phosphate	PGA	cluster1	hydrophilic	Phosphorus
Phosphate	PGH	cluster1	hydrophilic	Phosphorus
Phosphate	PLP	cluster1	hydrophilic	Phosphorus
Phosphate	PLR	cluster1	hydrophilic	Phosphorus
Phosphate	PMP	cluster1	hydrophilic	Phosphorus
Phosphate	PNS	cluster2	hydrophilic	Phosphorus
Phosphate	PRP	cluster2	hydrophilic	Phosphorus
Phosphate	SEP	cluster1	hydrophilic	Phosphorus
Phosphate	TMP	cluster2	hydrophilic	Phosphorus
Phosphate	U5P	cluster1	hydrophilic	Phosphorus
Phosphate	UMP	cluster3	hydrophilic	Phosphorus
Phosphate(01)	4IP	cluster1	hydrophilic	Phosphorus
Phosphate(01)	FBP	cluster1	hydrophilic	Phosphorus
Phosphate(02)	4IP	cluster2	hydrophilic	Phosphorus
Phosphate(03)	4IP	cluster3	hydrophilic	Phosphorus
Pyrophosphate	ADP	cluster1	hydrophilic	Phosphorus
Pyrophosphate	CDP	cluster1	hydrophilic	Phosphorus
Pyrophosphate	FAD	cluster2	hydrophilic	Phosphorus
Pyrophosphate	FPP	cluster3	hydrophilic	Phosphorus
Pyrophosphate	GDP	cluster3	hydrophilic	Phosphorus
Pyrophosphate	GPP	cluster2	hydrophilic	Phosphorus
Pyrophosphate	M7G	cluster3	hydrophilic	Phosphorus
Pyrophosphate	NAI	cluster5	hydrophilic	Phosphorus
Pyrophosphate	PRP	cluster1	hydrophilic	Phosphorus
Pyrophosphate	TDP	cluster3	hydrophilic	Phosphorus
Pyrophosphate	TYD	cluster1	hydrophilic	Phosphorus
Pyrophosphate	UDP	cluster1	hydrophilic	Phosphorus
Ribose	5GP	cluster3	hydrophilic	PH_non-ar_hetero_ring
Ribose	ACP	cluster4	hydrophilic	PH_non-ar_hetero_ring
Ribose	ADP	cluster2	hydrophilic	PH_non-ar_hetero_ring
Ribose	AGS	cluster3	hydrophilic	PH_non-ar_hetero_ring
Ribose	AMP	cluster3	hydrophilic	PH_non-ar_hetero_ring
Ribose	ANP	cluster3	hydrophilic	PH_non-ar_hetero_ring
Ribose	APR	cluster3	hydrophilic	PH_non-ar_hetero_ring
Ribose	AR6	cluster1	hydrophilic	PH_non-ar_hetero_ring
Ribose	ATP	cluster2	hydrophilic	PH_non-ar_hetero_ring
Ribose	C5P	cluster3	hydrophilic	PH_non-ar_hetero_ring
Ribose	CDP	cluster3	hydrophilic	PH_non-ar_hetero_ring
Ribose	CTP	cluster3	hydrophilic	PH_non-ar_hetero_ring
Ribose	GDP	cluster2	hydrophilic	PH_non-ar_hetero_ring
Ribose	GNP	cluster3	hydrophilic	PH_non-ar_hetero_ring
Ribose	GSP	cluster3	hydrophilic	PH_non-ar_hetero_ring
Ribose	GTP	cluster2	hydrophilic	PH_non-ar_hetero_ring
Ribose	IMP	cluster3	hydrophilic	PH_non-ar_hetero_ring
Ribose	MTA	cluster3	hydrophilic	PH_non-ar_hetero_ring
Ribose	NAI	cluster2	hydrophilic	PH_non-ar_hetero_ring
Ribose	PRP	cluster3	hydrophilic	PH_non-ar_hetero_ring
Ribose	U5P	cluster2	hydrophilic	PH_non-ar_hetero_ring
Ribose(01)	NAI	cluster4	hydrophilic	PH_non-ar_hetero_ring
Ribose-2-phosphate	NAP	cluster2	hydrophilic	Ribo-phosphate
Ribose-2-phosphate	NDP	cluster2	hydrophilic	Ribo-phosphate
Ribose-3-5-bis(disphosphate)	G4P	cluster2	hydrophilic	Ribo-phosphate
Ribose-3-phosphate	A3P	cluster3	hydrophilic	Ribo-phosphate
Ribose-3-phosphate	ACO	cluster2	hydrophilic	Ribo-phosphate
Ribose-3-phosphate	COA	cluster2	hydrophilic	Ribo-phosphate
Ribose-5-diphosphate	NAP	cluster4	hydrophilic	Ribo-phosphate
Ribose-5-diphosphate	NDP	cluster4	hydrophilic	Ribo-phosphate
Ribose-5-phosphate	APC	cluster3	hydrophilic	Ribo-phosphate
Sulfate	NXL	cluster1	hydrophilic	Sulfonic_acid
Sulfo	1PS	cluster1	hydrophilic	Sulfonic_acid
Sulfo	COM	cluster2	hydrophilic	Sulfonic_acid
Sulfo	SGN	cluster1	hydrophilic	Sulfonic_acid
Sulfo(01)	SGN	cluster2	hydrophilic	Sulfonic_acid
Thiopyrophosphate	DST	cluster2	hydrophilic	Phosphorus
Thiopyrophosphate	FPS	cluster1	hydrophilic	Phosphorus
Thiotriphosphate	AGS	cluster1	hydrophilic	Phosphorus
Thiotriphosphate	GSP	cluster1	hydrophilic	Phosphorus
Triphosphate	ATP	cluster1	hydrophilic	Phosphorus
Triphosphate	CTP	cluster1	hydrophilic	Phosphorus
Triphosphate	DCT	cluster1	hydrophilic	Phosphorus
Triphosphate	DGT	cluster1	hydrophilic	Phosphorus
Triphosphate	DTP	cluster1	hydrophilic	Phosphorus
Triphosphate	GTP	cluster1	hydrophilic	Phosphorus
Triphosphate	TTP	cluster1	hydrophilic	Phosphorus
Triphosphate	UTP	cluster1	hydrophilic	Phosphorus
adenosine-3'-phosphate-5'-diphosphate	CAA	cluster1	hydrophilic	Ar_hetero_ring_ribo_phosphate
alpha,beta-imido-Triphosphate	DUP	cluster1	hydrophilic	Phosphorus
beta,gamma-imido-Triphosphate	ANP	cluster1	hydrophilic	Phosphorus
beta,gamma-imido-Triphosphate	GNP	cluster1	hydrophilic	Phosphorus
glucosamine	SGN	cluster3	hydrophilic	PH_non-ar_hetero_ring
methyl-Pyrophosphate	APC	cluster2	hydrophilic	Phosphorus
phosphate-carbon-phosphate	ACP	cluster1	hydrophilic	Phosphorus
1-formyl-piperidine--2-carboxamide-5-amino	NXL	cluster2	mixed	Non-ar_hetero_ring
2-Deoxy-D-Glucose	NDG	cluster2	mixed	PH_non-ar_hetero_ring
2-Deoxyribose	THM	cluster1	mixed	PH_non-ar_hetero_ring
2-Deoxyribose	TMP	cluster3	mixed	PH_non-ar_hetero_ring
2-Deoxyribose	UMP	cluster2	mixed	PH_non-ar_hetero_ring
3-Amino-3-deoxy-D-glucose	KAN	cluster3	mixed	PH_non-ar_hetero_ring
3-amino-2-hydroxy butyryl	BES	cluster3	mixed	Aldehyde-alcohol-amino
4,6-diamino-2-hydroxy-1,3-cyclohexane	KAN	cluster2	mixed	Non-ar_non-hetero_ring
5-acetamido-2,4-dihydroxy-Tetrahydropyran	SIA	cluster3	mixed	Non-ar_hetero_ring
6-Amino-6-deoxy-D-glucose	KAN	cluster1	mixed	PH_non-ar_hetero_ring
Acetamido group	A2G	cluster1	mixed	Carbo-amide
Acetamido group	ASN	cluster1	mixed	Carbo-amide
Acetamido group	DAN	cluster3	mixed	Carbo-amide
Acetamido group	NDG	cluster1	mixed	Carbo-amide
Acetic acid	FLC	cluster2	mixed	Carbo-acid
Acetic acid	ICT	cluster2	mixed	Carbo-acid
Acetic acid(01)	CIT	cluster2	mixed	Carbo-acid
Acetyl hydroxamic acid	PGH	cluster2	mixed	Alcohol-amide
Acrylic acid	FUM	cluster2	mixed	Alkene-acid
Alanine	ARG	cluster1	mixed	Amino-acid
Alanine	HIS	cluster2	mixed	Amino-acid
Alanine	LYS	cluster2	mixed	Amino-acid
Alanine	PHE	cluster2	mixed	Amino-acid
Alanine	TRP	cluster1	mixed	Amino-acid
Alanine	TYR	cluster2	mixed	Amino-acid
Amide	OXM	cluster2	mixed	Carbo-amide
Amidine	BEN	cluster1	mixed	Imine-amino
Butyric acid	OCA	cluster2	mixed	Carbo-acid
Carboxyl	ABU	cluster1	mixed	Carbo-acid
Carboxyl	ACA	cluster1	mixed	Carbo-acid
Carboxyl	ALA	cluster1	mixed	Carbo-acid
Carboxyl	CYS	cluster1	mixed	Carbo-acid
Carboxyl	DGL	cluster2	mixed	Carbo-acid
Carboxyl	FUM	cluster1	mixed	Carbo-acid
Carboxyl	GLN	cluster2	mixed	Carbo-acid
Carboxyl	GLU	cluster2	mixed	Carbo-acid
Carboxyl	GLY	cluster2	mixed	Carbo-acid
Carboxyl	GOA	cluster2	mixed	Carbo-acid
Carboxyl	ILE	cluster1	mixed	Carbo-acid
Carboxyl	MET	cluster2	mixed	Carbo-acid
Carboxyl	MLT	cluster2	mixed	Carbo-acid
Carboxyl	OAA	cluster1	mixed	Carbo-acid
Carboxyl	PRO	cluster1	mixed	Carbo-acid
Carboxyl	SAL	cluster1	mixed	Carbo-acid
Carboxyl	SER	cluster1	mixed	Carbo-acid
Carboxyl(01)	DGL	cluster1	mixed	Carbo-acid
Carboxyl(01)	GLU	cluster1	mixed	Carbo-acid
Carboxyl(01)	MLT	cluster1	mixed	Carbo-acid
Cysteamine	CYS	cluster2	mixed	Amino-thiol
Dihydroxyacetone	13P	cluster1	mixed	Ketone-alcohol
Ethanesulfonic Acid	EPE	cluster1	mixed	Sulfonic_acid
Ethyl	ARG	cluster2	mixed	Alkane
Ethylamine	ASP	cluster3	mixed	Carbo-amino
Ethylamine	MET	cluster3	mixed	Carbo-amino
Fructose	F6P	cluster2	mixed	PH_non-ar_hetero_ring
Fructose	FBP	cluster3	mixed	PH_non-ar_hetero_ring
Fructose	SUC	cluster1	mixed	PH_non-ar_hetero_ring
Galactose	GDU	cluster4	mixed	PH_non-ar_hetero_ring
Glucose	BG6	cluster2	mixed	PH_non-ar_hetero_ring
Glucose	BOG	cluster1	mixed	PH_non-ar_hetero_ring
Glucose	DMU	cluster2	mixed	PH_non-ar_hetero_ring
Glucose	G1P	cluster2	mixed	PH_non-ar_hetero_ring
Glucose	G6P	cluster1	mixed	PH_non-ar_hetero_ring
Glucose	MAL	cluster1	mixed	PH_non-ar_hetero_ring
Glucose	TRE	cluster1	mixed	PH_non-ar_hetero_ring
Glucose	UPG	cluster1	mixed	PH_non-ar_hetero_ring
Glucose(01)	TRE	cluster2	mixed	PH_non-ar_hetero_ring
Glucose(03)	BCD	cluster5	mixed	PH_non-ar_hetero_ring
Glutamyl-cysteine	GSH	cluster2	mixed	Dipeptide
Glycerol	DAN	cluster4	mixed	Carbo-alcohol
Glycerol	G3P	cluster2	mixed	Carbo-alcohol
Glycerol	SIA	cluster2	mixed	Carbo-alcohol
Glycine	LEU	cluster2	mixed	Amino-acid
Glycolic acid	LMR	cluster2	mixed	Alcohol-acid
Glyoxylic acid	OGA	cluster1	mixed	Aldehyde-acid
Guanidyl	ARG	cluster3	mixed	Imine-amino
Homocysteine	SAH	cluster1	mixed	Alcohol-acid
Hydroxyethyl	BU3	cluster2	mixed	Carbo-alcohol
Hydroxyethyl	PDO	cluster2	mixed	Carbo-alcohol
Hydroxymethyl	BME	cluster1	mixed	Carbo-alcohol
Hydroxymethyl	GOL	cluster1	mixed	Carbo-alcohol
Leucine	BES	cluster1	mixed	Amino-acid
Malic acid	E64	cluster2	mixed	Alcohol-acid
Maltose	CTT	cluster3	mixed	PH_non-ar_hetero_ring
Maltose	MTT	cluster3	mixed	PH_non-ar_hetero_ring
Methionine	SAM	cluster1	mixed	Amino-acid
Methylamine	GLY	cluster1	mixed	Carbo-amino
Methylamine	VAL	cluster2	mixed	Carbo-amino
Methylsulfanyl	BME	cluster2	mixed	Carbo-sulfide
Ornithine	SFG	cluster1	mixed	Amino-acid
Pantothenic acid	PNS	cluster3	mixed	Alcohol-amide-acid
Phenol	TYR	cluster1	mixed	Ar_non-hetero_ring
Phenyl	BEN	cluster2	mixed	Ar_non-hetero_ring
Phosphate	IMP	cluster2	mixed	Phosphorus
Phosphate	NMN	cluster1	mixed	Phosphorus
Propylamine	DGL	cluster3	mixed	Carbo-amino
Propylamine	GLN	cluster3	mixed	Carbo-amino
Propylamine	GLU	cluster3	mixed	Carbo-amino
Propylamine	ILE	cluster3	mixed	Carbo-amino
Propylamine	LYS	cluster1	mixed	Carbo-amino
Pteridine rings	FOL	cluster3	mixed	Ar_hetero_ring
Pyridoxal	PLP	cluster2	mixed	Ar_hetero_ring
Pyrophosphate	AR6	cluster4	mixed	Phosphorus
Pyrophosphate	GDU	cluster3	mixed	Phosphorus
Pyrophosphate	MGD	cluster2	mixed	Phosphorus
Pyrophosphate	TPP	cluster1	mixed	Phosphorus
Pyruvic acid	AKG	cluster2	mixed	Ketone-acid
Pyruvic acid	OAA	cluster2	mixed	Ketone-acid
Ribitol	RBF	cluster1	mixed	Carbo-alcohol
Ribose	ADN	cluster2	mixed	PH_non-ar_hetero_ring
Ribose	CTN	cluster2	mixed	PH_non-ar_hetero_ring
Ribose	GMP	cluster1	mixed	PH_non-ar_hetero_ring
Ribose	M7G	cluster2	mixed	PH_non-ar_hetero_ring
Ribose	SAH	cluster2	mixed	PH_non-ar_hetero_ring
Ribose	SAM	cluster2	mixed	PH_non-ar_hetero_ring
Ribose	SFG	cluster2	mixed	PH_non-ar_hetero_ring
Ribose	UDP	cluster3	mixed	PH_non-ar_hetero_ring
Ribose	UTP	cluster2	mixed	PH_non-ar_hetero_ring
Ribose(01)	APR	cluster1	mixed	PH_non-ar_hetero_ring
Ribose(01)	AR6	cluster3	mixed	PH_non-ar_hetero_ring
Ribulose	5RP	cluster2	mixed	Ketone-alcohol
Serine	SEP	cluster2	mixed	Amino-acid
Sulfonamide	AZM	cluster1	mixed	Sulfone-amino
Triphosphate	MGT	cluster1	mixed	Phosphorus
Uracil	UTP	cluster3	mixed	Ar_hetero_ring
1,2-dihydroxybenzene	QUE	cluster1	hydrophobic	Ar_non-hetero_ring
1,3-dihydroxy-5-ethenylbenzene	STL	cluster2	hydrophobic	Non-ar_non-hetero_ring
2,3-dihydroxypropionate	MPG	cluster1	hydrophobic	Alcohol-ester
2,6,6-Trimethyl-1-cyclohexene	REA	cluster3	hydrophobic	Non-ar_non-hetero_ring
2-Methylheptane	Y01	cluster2	hydrophobic	Alkane
3,5,7-Trihydroxy-4-chromone	QUE	cluster2	hydrophobic	Ar_hetero_ring
3-Hydroxyl-2,4-dimethylpyridine	PLR	cluster2	hydrophobic	Ar_hetero_ring
5-Tetradecen	MPG	cluster2	hydrophobic	Alkene
Acetic acid	AKG	cluster1	hydrophobic	Carbo-acid
Acetic acid	LMR	cluster1	hydrophobic	Carbo-acid
Acetic acid	PGA	cluster2	hydrophobic	Carbo-acid
Acetoacetyl-s-cysteamine	CAA	cluster2	hydrophobic	Sulfide-ketone-amino
Adenine	ACP	cluster2	hydrophobic	Ar_hetero_ring
Adenine	ADN	cluster1	hydrophobic	Ar_hetero_ring
Adenine	ADP	cluster3	hydrophobic	Ar_hetero_ring
Adenine	AGS	cluster2	hydrophobic	Ar_hetero_ring
Adenine	AMP	cluster1	hydrophobic	Ar_hetero_ring
Adenine	ANP	cluster2	hydrophobic	Ar_hetero_ring
Adenine	APC	cluster1	hydrophobic	Ar_hetero_ring
Adenine	APR	cluster4	hydrophobic	Ar_hetero_ring
Adenine	ATP	cluster3	hydrophobic	Ar_hetero_ring
Adenine	CMP	cluster1	hydrophobic	Ar_hetero_ring
Adenine	DTP	cluster3	hydrophobic	Ar_hetero_ring
Adenine	MTA	cluster1	hydrophobic	Ar_hetero_ring
Adenine	NAI	cluster1	hydrophobic	Ar_hetero_ring
Adenine	NAP	cluster1	hydrophobic	Ar_hetero_ring
Adenine	NDP	cluster1	hydrophobic	Ar_hetero_ring
Adenine	SAH	cluster3	hydrophobic	Ar_hetero_ring
Adenine	SAM	cluster3	hydrophobic	Ar_hetero_ring
Adenine	SFG	cluster3	hydrophobic	Ar_hetero_ring
Adenine(01)	2BA	cluster1	hydrophobic	Ar_hetero_ring
Adenosine	AP5	cluster2	hydrophobic	Nucleoside
Adenosine	FAD	cluster3	hydrophobic	Nucleoside
Adenosine	FDA	cluster1	hydrophobic	Nucleoside
Adenosine	NAD	cluster1	hydrophobic	Nucleoside
Adenosine(01)	AP5	cluster1	hydrophobic	Nucleoside
Allyl group	ACD	cluster1	hydrophobic	Alkene
Butane	ACD	cluster3	hydrophobic	Alkane
Butane	OCA	cluster1	hydrophobic	Alkane
Butyric acid	MYR	cluster1	hydrophobic	Carbo-acid
Butyric acid	OLA	cluster1	hydrophobic	Carbo-acid
Butyric acid	PLM	cluster1	hydrophobic	Carbo-acid
Cysteamine	PNS	cluster1	hydrophobic	Amino-thiol
Cytosine	CDP	cluster2	hydrophobic	Ar_hetero_ring
Decyl group	DMU	cluster1	hydrophobic	Alkane
Decyl group	MYR	cluster2	hydrophobic	Alkane
Dihydronicotinamide	NAI	cluster3	hydrophobic	Non-ar_hetero_ring
Dihydronicotinamide	NDP	cluster3	hydrophobic	Non-ar_hetero_ring
Dimethylallyl	FPS	cluster2	hydrophobic	Alkene
Diphosphate-N-acetyl-D-glucosamine	UD1	cluster2	hydrophobic	Glucosamino-phosphate
DoublyDimethylallyl	FPP	cluster1	hydrophobic	Alkene
Flavin(oxidized)	FDA	cluster2	hydrophobic	Ar_hetero_ring
Flavin(oxidized)	RBF	cluster2	hydrophobic	Ar_hetero_ring
Geranyl	GPP	cluster1	hydrophobic	Alkene
Glutamic acid	C2F	cluster3	hydrophobic	Amino-acid
Glutamic acid	FOL	cluster1	hydrophobic	Amino-acid
Glutamic acid	FON	cluster3	hydrophobic	Amino-acid
Glycine	GSH	cluster1	hydrophobic	Amino-acid
Glycine	OGA	cluster2	hydrophobic	Amino-acid
Glycylcysteine	GTX	cluster3	hydrophobic	Dipeptide
Guanine	5GP	cluster1	hydrophobic	Ar_hetero_ring
Guanine	GDP	cluster1	hydrophobic	Ar_hetero_ring
Guanine	GNP	cluster2	hydrophobic	Ar_hetero_ring
Guanine	GSP	cluster2	hydrophobic	Ar_hetero_ring
Guanine	GTP	cluster3	hydrophobic	Ar_hetero_ring
Guanine	PCG	cluster1	hydrophobic	Ar_hetero_ring
Guanine(01)	C2E	cluster2	hydrophobic	Ar_hetero_ring
Guanosine	MGD	cluster1	hydrophobic	Nucleoside
Hexane group	C8E	cluster2	hydrophobic	Alkane
Hexane group	DAO	cluster1	hydrophobic	Alkane
Hexane group	OLA	cluster2	hydrophobic	Alkane
Hexane group(01)	PLM	cluster2	hydrophobic	Alkane
Hypoxanthine	IMP	cluster1	hydrophobic	Ar_hetero_ring
Isoprene	REA	cluster2	hydrophobic	Alkene
Isoprene carboxylic acid	REA	cluster1	hydrophobic	Alkene-acid
Mercaptoethyl group	COM	cluster1	hydrophobic	Carbo-thiol
Methylsulfanyl	MTA	cluster2	hydrophobic	Carbo-sulfide
Nicotinamide	NAP	cluster3	hydrophobic	Ar_hetero_ring
Nicotinamide-ribose-diphosphate	NAD	cluster2	hydrophobic	Ar_hetero_ring_ribo_phosphate
Octyl group	BOG	cluster2	hydrophobic	Alkane
Pantothenic acid	CAA	cluster3	hydrophobic	Alcohol-amide-acid
Para-amino benzoic acid	THG	cluster2	hydrophobic	Ar_non-hetero_ring
Para-methylamino benzoic acid	MTX	cluster2	hydrophobic	Ar_non-hetero_ring
Phenol	STL	cluster1	hydrophobic	Ar_non-hetero_ring
Phenyl	BEZ	cluster2	hydrophobic	Ar_non-hetero_ring
Propanoic acid	DAO	cluster3	hydrophobic	Carbo-acid
Propyl	DAO	cluster2	hydrophobic	Alkane
Pteridine rings	FON	cluster1	hydrophobic	Ar_hetero_ring
Pteridine rings	MTX	cluster1	hydrophobic	Ar_hetero_ring
Pteridine rings	THG	cluster1	hydrophobic	Ar_hetero_ring
Pyridoxamine	PMP	cluster2	hydrophobic	Ar_hetero_ring
Pyrophosphate	APR	cluster2	hydrophobic	Phosphorus
Riboflavin	FAD	cluster1	hydrophobic	PH_ar_hetero_ring
Ribose	GDU	cluster2	hydrophobic	PH_non-ar_hetero_ring
Ribose	MGT	cluster2	hydrophobic	PH_non-ar_hetero_ring
Ribose-3,5-cyclic phosphate	CMP	cluster2	hydrophobic	Ribo-phosphate
Ribose-3,5-cyclic phosphate	PCG	cluster2	hydrophobic	Ribo-phosphate
Succinic acid	Y01	cluster1	hydrophobic	Carbo-acid
Steroid	Y01	cluster3	hydrophobic	Steroid
Thiadiazoles	AZM	cluster3	hydrophobic	Ar_hetero_ring
Thiamine	TPP	cluster2	hydrophobic	Ar_hetero_ring
TriplyAllyl	ACD	cluster4	hydrophobic	Alkene
Uracil	DUP	cluster3	hydrophobic	Ar_hetero_ring
Uracil	GMP	cluster2	hydrophobic	Ar_hetero_ring
Uracil	U5P	cluster3	hydrophobic	Ar_hetero_ring
Uracil	UMP	cluster1	hydrophobic	Ar_hetero_ring
Uracil	UPG	cluster2	hydrophobic	Ar_hetero_ring
Uridine	UD1	cluster1	hydrophobic	Nucleoside
Z-3-Octene	OLA	cluster3	hydrophobic	Alkene
beta-Alanyl-cysteamine	COA	cluster3	hydrophobic	thiol-amide-amino
beta-Alanyl-cysteamine-acetyl	ACO	cluster3	hydrophobic	Sulfide-amide-amino
