## Supplementary Table 4 for "Defining a Global Map of Functional Group Based 3D Ligand-binding Motifs"

### Sheet: Sheet1
Ligand	Composition
13P	Phosphate-hydrophilic & Dihydroxyacetone-mixed
1PS	Pyridinium-1-propane-aromatic & Sulfo-hydrophilic
2BA	Adenine-aromatic & Cyclic-diribose5phosphate-hydrophilic & Adenine(01)-hydrophobic
3PG	Glyceric acid-hydrophilic & Phosphate-hydrophilic
4IP	Inositol-hydrophilic & Phosphate-hydrophilic & Phosphate(01)-hydrophilic & Phosphate(02)-hydrophilic & Phosphate(03)-hydrophilic
5GP	Phosphate-hydrophilic & Ribose-hydrophilic & Guanine-hydrophobic
5RP	Phosphate-hydrophilic & Ribulose-mixed
A2G	2-Deoxy-D-Galactose-aromatic & Acetamido group-mixed
A3P	Adenine-aromatic & Phosphate-hydrophilic & Ribose-3-phosphate-hydrophilic
ABU	Propylamine-aromatic & Carboxyl-mixed
ACA	Ethylamine-aromatic & Propyl-aromatic & Carboxyl-mixed
ACD	Butyric acid-hydrophilic & Allyl group-hydrophobic & Butane-hydrophobic & TriplyAllyl-hydrophobic
ACO	Pyrophosphate-aromatic & Adenine-hydrophilic & Pantoic acid-hydrophilic & Ribose-3-phosphate-hydrophilic & beta-Alanyl-cysteamine-acetyl-hydrophobic
ACP	Phosphate-hydrophilic & Ribose-hydrophilic & phosphate-carbon-phosphate-hydrophilic & Adenine-hydrophobic
ACR	4,6-dideoxy-4-amino-Glucose-Glucose-aromatic & Glucose-aromatic & Valienol-aromatic
ADN	Ribose-mixed & Adenine-hydrophobic
ADP	Pyrophosphate-hydrophilic & Ribose-hydrophilic & Adenine-hydrophobic
AGS	Ribose-hydrophilic & Thiotriphosphate-hydrophilic & Adenine-hydrophobic
AKG	Pyruvic acid-mixed & Acetic acid-hydrophobic
ALA	Alanine-aromatic & Carboxyl-mixed
AMP	Phosphate-hydrophilic & Ribose-hydrophilic & Adenine-hydrophobic
ANP	Ribose-hydrophilic & beta,gamma-imido-Triphosphate-hydrophilic & Adenine-hydrophobic
AP5	Pentaphosphate-hydrophilic & Adenosine-hydrophobic & Adenosine(01)-hydrophobic
APC	Ribose-5-phosphate-hydrophilic & methyl-Pyrophosphate-hydrophilic & Adenine-hydrophobic
APR	Ribose-hydrophilic & Ribose(01)-mixed & Adenine-hydrophobic & Pyrophosphate-hydrophobic
AR6	Adenine-aromatic & Ribose-hydrophilic & Pyrophosphate-mixed & Ribose(01)-mixed
ARG	Alanine-mixed & Ethyl-mixed & Guanidyl-mixed
ASN	Glycine-hydrophilic & Acetamido group-mixed
ASP	Carboxyl-hydrophilic & Carboxyl(01)-hydrophilic & Ethylamine-mixed
ATP	Ribose-hydrophilic & Triphosphate-hydrophilic & Adenine-hydrophobic
AZM	Acetamido group-aromatic & Sulfonamide-mixed & Thiadiazoles-hydrophobic
BCD	Glucose-aromatic & Glucose(01)-aromatic & Glucose(02)-aromatic & Glucose(04)-aromatic & Maltose-aromatic & Glucose(03)-mixed
BEN	Amidine-mixed & Phenyl-mixed
BES	Phenyl-aromatic & 3-amino-2-hydroxy butyryl-mixed & Leucine-mixed
BEZ	Carboxyl-aromatic & Phenyl-hydrophobic
BG6	Phosphate-hydrophilic & Glucose-mixed
BME	Hydroxymethyl-mixed & Methylsulfanyl-mixed
BOG	Glucose-mixed & Octyl group-hydrophobic
BTB	Bis(2-hydroxyethyl)amino-aromatic & Tris(hydroxymethyl)methane-aromatic
BTN	Tetrahydrothiopheneimidazolone-aromatic & Valeric acid-aromatic
BU3	Hydroxyethyl(01)-hydrophilic & Hydroxyethyl-mixed
C2E	Cyclic-diribose5phosphate-hydrophilic & Guanine-hydrophilic & Guanine(01)-hydrophobic
C2F	Pteridine rings-aromatic & Para-amino benzoic acid-hydrophilic & Glutamic acid-hydrophobic
C5P	Cytosine-aromatic & Phosphate-hydrophilic & Ribose-hydrophilic
C8E	Diethoxy group-aromatic & Diethoxy-hydroxyethyl-aromatic & Hexane group-hydrophobic
CAA	adenosine-3'-phosphate-5'-diphosphate-hydrophilic & Acetoacetyl-s-cysteamine-hydrophobic & Pantothenic acid-hydrophobic
CBI	Glucose-aromatic & Glucose(01)-aromatic
CBS	N-acetyl-D-glucosamine-aromatic & N-acetyl-D-glucosamine(01)-aromatic
CDP	Pyrophosphate-hydrophilic & Ribose-hydrophilic & Cytosine-hydrophobic
CHT	Carboxyl-aromatic & Tetramethylammonium-aromatic
CIT	Acetic acid-hydrophilic & Glycolic acid-hydrophilic & Acetic acid(01)-mixed
CMP	Adenine-hydrophobic & Ribose-3,5-cyclic phosphate-hydrophobic
COA	Adenine-hydrophilic & Diphosphate-pantoic acid-hydrophilic & Ribose-3-phosphate-hydrophilic & beta-Alanyl-cysteamine-hydrophobic
COM	Sulfo-hydrophilic & Mercaptoethyl group-hydrophobic
CTN	Cytosine-aromatic & Ribose-mixed
CTP	Cytosine-hydrophilic & Ribose-hydrophilic & Triphosphate-hydrophilic
CTT	Glucose-aromatic & Glucose(01)-aromatic & Maltose-mixed
CYS	Carboxyl-mixed & Cysteamine-mixed
DAN	4-hydroxyl-2,3-dihydropyran-hydrophilic & Carboxyl-hydrophilic & Acetamido group-mixed & Glycerol-mixed
DAO	Hexane group-hydrophobic & Propanoic acid-hydrophobic & Propyl-hydrophobic
DCT	2,3-Dideoxyribose-aromatic & Cytosine-hydrophilic & Triphosphate-hydrophilic
DGL	Carboxyl-mixed & Carboxyl(01)-mixed & Propylamine-mixed
DGT	2-Deoxyribose-aromatic & Guanine-aromatic & Triphosphate-hydrophilic
DMU	Glucose(01)-aromatic & Glucose-mixed & Decyl group-hydrophobic
DST	Dimethylallyl-aromatic & Thiopyrophosphate-hydrophilic
DTP	2-Deoxyribose-hydrophilic & Triphosphate-hydrophilic & Adenine-hydrophobic
DUP	2-Deoxyribose-aromatic & alpha,beta-imido-Triphosphate-hydrophilic & Uracil-hydrophobic
E64	Methylguanidine-aromatic & Propylamine-aromatic & Leucine-hydrophilic & Malic acid-mixed
EPE	Hydroxyethyl-aromatic & Piperazine-aromatic & Ethanesulfonic Acid-mixed
F6P	Phosphate-hydrophilic & Fructose-mixed
FAD	Pyrophosphate-hydrophilic & Adenosine-hydrophobic & Riboflavin-hydrophobic
FBP	Phosphate-hydrophilic & Phosphate(01)-hydrophilic & Fructose-mixed
FDA	Diphosphate-ribitol-hydrophilic & Adenosine-hydrophobic & Flavin(oxidized)-hydrophobic
FLC	Acetic acid(01)-hydrophilic & Glycolic acid-hydrophilic & Acetic acid-mixed
FOL	Para-amino benzoic acid-aromatic & Pteridine rings-mixed & Glutamic acid-hydrophobic
FON	Para-amino benzoic acid-aromatic & Glutamic acid-hydrophobic & Pteridine rings-hydrophobic
FPP	Dimethylallyl-aromatic & Pyrophosphate-hydrophilic & DoublyDimethylallyl-hydrophobic
FPS	DoublyDimethylallyl-aromatic & Thiopyrophosphate-hydrophilic & Dimethylallyl-hydrophobic
FUM	Acrylic acid-mixed & Carboxyl-mixed
G1P	Phosphate-hydrophilic & Glucose-mixed
G3H	Glyceraldehyde-aromatic & Phosphate-hydrophilic
G3P	Phosphate-hydrophilic & Glycerol-mixed
G4P	Guanine-hydrophilic & Ribose-3-5-bis(disphosphate)-hydrophilic
G6P	Phosphate-hydrophilic & Glucose-mixed
GDP	Pyrophosphate-hydrophilic & Ribose-hydrophilic & Guanine-hydrophobic
GDU	Uracil-aromatic & Galactose-mixed & Pyrophosphate-mixed & Ribose-hydrophobic
GLN	Amide-aromatic & Carboxyl-mixed & Propylamine-mixed
GLU	Carboxyl-mixed & Carboxyl(01)-mixed & Propylamine-mixed
GLY	Carboxyl-mixed & Methylamine-mixed
GMP	Ribose-mixed & Uracil-hydrophobic
GNP	Ribose-hydrophilic & beta,gamma-imido-Triphosphate-hydrophilic & Guanine-hydrophobic
GOA	Hydroxymethyl-aromatic & Carboxyl-mixed
GOL	Hydroxymethyl(02)-aromatic & Hydroxymethyl(01)-hydrophilic & Hydroxymethyl-mixed
GPP	Pyrophosphate-hydrophilic & Geranyl-hydrophobic
GSH	Glutamyl-cysteine-mixed & Glycine-hydrophobic
GSP	Ribose-hydrophilic & Thiotriphosphate-hydrophilic & Guanine-hydrophobic
GTP	Ribose-hydrophilic & Triphosphate-hydrophilic & Guanine-hydrophobic
GTX	Hexane group-aromatic & Glutamic acid-hydrophilic & Glycylcysteine-hydrophobic
HIS	Imidazole-aromatic & Alanine-mixed
ICT	Acetic acid(01)-hydrophilic & Glycolic acid-hydrophilic & Acetic acid-mixed
ILE	Ethyl-aromatic & Carboxyl-mixed & Propylamine-mixed
IMP	Ribose-hydrophilic & Phosphate-mixed & Hypoxanthine-hydrophobic
KAN	3-Amino-3-deoxy-D-glucose-mixed & 4,6-diamino-2-hydroxy-1,3-cyclohexane-mixed & 6-Amino-6-deoxy-D-glucose-mixed
LBT	Galactose-aromatic & Glucose-hydrophilic
LEU	Isobutane-aromatic & Glycine-mixed
LMR	Glycolic acid-mixed & Acetic acid-hydrophobic
LYS	Alanine-mixed & Propylamine-mixed
M7G	7-methyl-7,8-dihydroguanine-aromatic & Pyrophosphate-hydrophilic & Ribose-mixed
MAL	Glucose(01)-aromatic & Glucose-mixed
MET	Mercaptoethyl group-aromatic & Carboxyl-mixed & Ethylamine-mixed
MGD	Dithiolene-pyranopterin-aromatic & Pyrophosphate-mixed & Guanosine-hydrophobic
MGT	7-methyl-7,8-dihydroguanine-aromatic & Triphosphate-mixed & Ribose-hydrophobic
MLI	Acetic acid-hydrophilic & Carboxyl-hydrophilic
MLR	Glucose-aromatic & Maltose-aromatic
MLT	Hydroxyethyl-hydrophilic & Carboxyl-mixed & Carboxyl(01)-mixed
MPD	Butanol-aromatic & Hydroxyethyl-aromatic
MPG	2,3-dihydroxypropionate-hydrophobic & 5-Tetradecen-hydrophobic
MTA	Ribose-hydrophilic & Adenine-hydrophobic & Methylsulfanyl-hydrophobic
MTT	Glucose-aromatic & Glucose(01)-aromatic & Maltose-mixed
MTX	Glutamic acid-hydrophilic & Para-methylamino benzoic acid-hydrophobic & Pteridine rings-hydrophobic
MYR	Butyric acid-hydrophobic & Decyl group-hydrophobic
NAD	Adenosine-hydrophobic & Nicotinamide-ribose-diphosphate-hydrophobic
NAG	2-Deoxy-D-Glucose-aromatic & Acetamido group-aromatic
NAI	Pyrophosphate-hydrophilic & Ribose-hydrophilic & Ribose(01)-hydrophilic & Adenine-hydrophobic & Dihydronicotinamide-hydrophobic
NAP	Ribose-2-phosphate-hydrophilic & Ribose-5-diphosphate-hydrophilic & Adenine-hydrophobic & Nicotinamide-hydrophobic
NDG	2-Deoxy-D-Glucose-mixed & Acetamido group-mixed
NDP	Ribose-2-phosphate-hydrophilic & Ribose-5-diphosphate-hydrophilic & Adenine-hydrophobic & Dihydronicotinamide-hydrophobic
NMN	Nicotinamide-aromatic & Ribose-aromatic & Phosphate-mixed
NPO	Nitrite ions-aromatic & Phenol-aromatic
NXL	Sulfate-hydrophilic & 1-formyl-piperidine--2-carboxamide-5-amino-mixed
OAA	Carboxyl-mixed & Pyruvic acid-mixed
OCA	Butyric acid-mixed & Butane-hydrophobic
OGA	Glyoxylic acid-mixed & Glycine-hydrophobic
OLA	Butyric acid-hydrophobic & Hexane group-hydrophobic & Z-3-Octene-hydrophobic
OXM	Carboxyl-hydrophilic & Amide-mixed
PCG	Guanine-hydrophobic & Ribose-3,5-cyclic phosphate-hydrophobic
PDO	Hydroxymethyl-hydrophilic & Hydroxyethyl-mixed
PEP	Carboxyl-hydrophilic & Ethenol-hydrophilic & Phosphate-hydrophilic
PGA	Phosphate-hydrophilic & Acetic acid-hydrophobic
PGH	Phosphate-hydrophilic & Acetyl hydroxamic acid-mixed
PHE	Phenyl-aromatic & Alanine-mixed
PLM	Hexane group-aromatic & Butyric acid-hydrophobic & Hexane group(01)-hydrophobic
PLP	Phosphate-hydrophilic & Pyridoxal-mixed
PLR	Phosphate-hydrophilic & 3-Hydroxyl-2,4-dimethylpyridine-hydrophobic
PMP	Phosphate-hydrophilic & Pyridoxamine-hydrophobic
PNS	Phosphate-hydrophilic & Pantothenic acid-mixed & Cysteamine-hydrophobic
PRO	Pyrrolidine-aromatic & Carboxyl-mixed
PRP	Phosphate-hydrophilic & Pyrophosphate-hydrophilic & Ribose-hydrophilic
QUE	1,2-dihydroxybenzene-hydrophobic & 3,5,7-Trihydroxy-4-chromone-hydrophobic
RBF	Ribitol-mixed & Flavin(oxidized)-hydrophobic
REA	2,6,6-Trimethyl-1-cyclohexene-hydrophobic & Isoprene-hydrophobic & Isoprene carboxylic acid-hydrophobic
SAH	Homocysteine-mixed & Ribose-mixed & Adenine-hydrophobic
SAL	Phenol-aromatic & Carboxyl-mixed
SAM	Methionine-mixed & Ribose-mixed & Adenine-hydrophobic
SEP	Phosphate-hydrophilic & Serine-mixed
SER	Ethanolamine-aromatic & Carboxyl-mixed
SFG	Ornithine-mixed & Ribose-mixed & Adenine-hydrophobic
SGN	Sulfo-hydrophilic & Sulfo(01)-hydrophilic & glucosamine-hydrophilic
SIA	Carboxyl-hydrophilic & 5-acetamido-2,4-dihydroxy-Tetrahydropyran-mixed & Glycerol-mixed
SPD	Dimethylamine-aromatic & Ethylamine-aromatic & Propylamine-aromatic
STL	1,3-dihydroxy-5-ethenylbenzene-hydrophobic & Phenol-hydrophobic
SUC	Glucose-aromatic & Fructose-mixed
TDP	3,4-dimethyl-5-hydroxyethyl-Thiozolium-aromatic & 4-Amino-2-methyl-Pyrimidine-aromatic & Pyrophosphate-hydrophilic
THG	Glutamic acid-aromatic & Para-amino benzoic acid-hydrophobic & Pteridine rings-hydrophobic
THM	Thymine-aromatic & 2-Deoxyribose-mixed
TMP	Thymine-aromatic & Phosphate-hydrophilic & 2-Deoxyribose-mixed
TPP	Pyrophosphate-mixed & Thiamine-hydrophobic
TRE	Glucose-mixed & Glucose(01)-mixed
TRP	Indole-aromatic & Alanine-mixed
TTP	Thymine-aromatic & 2-Deoxyribose-hydrophilic & Triphosphate-hydrophilic
TYD	2-Deoxyribose-aromatic & Thymine-aromatic & Pyrophosphate-hydrophilic
TYR	Alanine-mixed & Phenol-mixed
U5P	Phosphate-hydrophilic & Ribose-hydrophilic & Uracil-hydrophobic
UD1	Diphosphate-N-acetyl-D-glucosamine-hydrophobic & Uridine-hydrophobic
UDP	Uracil-aromatic & Pyrophosphate-hydrophilic & Ribose-mixed
UMP	Phosphate-hydrophilic & 2-Deoxyribose-mixed & Uracil-hydrophobic
UPG	D-Ribose-1-diphosphate-hydrophilic & Glucose-mixed & Uracil-hydrophobic
URI	Ribose-aromatic & Uracil-aromatic
UTP	Triphosphate-hydrophilic & Ribose-mixed & Uracil-mixed
VAL	Propyl-aromatic & Carboxyl-hydrophilic & Methylamine-mixed
Y01	2-Methylheptane-hydrophobic & Succinic acid-hydrophobic & S‎teroid-hydrophobic
