## Supplementary Table 5 for "Defining a Global Map of Functional Group Based 3D Ligand-binding Motifs"

### Sheet: Sheet1
Ligand	pdbID	Affinity Data(pKd pKi pIC50)
LYS	1LST,1OZV,3LP4,2PVU,3MI3	7.85, 1.44, 4.88, 6.31, 5.45
FON	4OYT	2.81
BTN	4GGZ,2ZSC,4BJ8,3EFR,2UYW,1STP,4DVE,3EW2	10.18, 7.06, 8.29, 5.08, 13.0, 13.4, 9.52, 6.67
TRE	2B1Q	1.59
CYS	2YLN,6BAU,1XT8	7.68, 4.51, 6.85
GLN	4ZV2,5OWF	2.93, 5.8
13P	3BXE,3T2C	5.48, 4.6
ORN	1HQG,1LAH	3.0, 7.52
TRP	5K5S,6GG5,5EB2,4US3,3F3A,5UXM	2.69, 3.65, 1.11, 5.32, 4.19, 5.44
RAM	3W5N	3.87
SFG	1QAQ,1AQJ,6BDY,2H2J,3LKZ	4.74, 6.47, 5.69, 5.38, 6.15
AKG	3HWW,5C5T,4Y5S,4USI,5C3P,6F4N	7.12, 3.13, 3.73, 4.41, 4.46, 5.22
UMP	2YAZ	5.14
ADE	2PQJ,1NLI,2P8N,4TRC,3KPV	8.2, 3.59, 3.15, 4.52, 3.74
NAD	2ZIT	4.46
CDP	5CST,5JPT,6CVF	6.96, 4.6, 6.35
REA	1TYR,1N4H	7.0, 6.55
PPV	2O1C	4.72
UPG	3JUK	4.89
HIS	4OFL,4YB5,4OEU,2Q2C	7.66, 4.71, 7.66, 6.38
AGS	1XXH	6.11
MLR	3CKB,2GGU,2GH9	2.98, 3.03, 6.0
APC	3NBA,1S26	3.41, 3.07
FBP	3BXF,1BO5	5.54, 3.6
NAI	5YVT,5YIJ,3TE5	3.96, 3.42, 4.91
NXL	4WM9	6.92
MET	4JBL,1QQ9,3F3D,1WKM	3.27, 2.06, 7.16, 0.82
SIA	6G47,4D62,6ER4	2.18, 2.44, 2.77
BGC	4GBZ	3.11
TMP	1TYS	5.49
TTP	2J4Q,1H79,6CZC,5C2O	4.46, 4.89, 4.78, 4.55
AP5	3OTX,2BZZ	4.53, 6.43
BG6	2WF5,3BXG	6.0, 4.96
UD1	5H63	5.92
LMR	4IPI,2YFA	5.32, 5.07
4IP	5D3X,1FAO,1B55,1W1D	6.36, 7.37, 7.4, 6.52
URA	1UI0	7.06
3PG	4GWK,5Y79,1IIH,3FJG,3C39	3.34, 3.22, 2.89, 3.73, 3.96
PGA	1EGH,1AW1,1AMK,2RKA,1LYX,4BI6	5.7, 1.05, 4.3, 3.0, 4.54, 3.95
FRU	2X7X	5.7
ASC	1F9G	1.28
PCG	4Z07,5H5O	7.99, 6.56
TDP	6CER	5.36
CHT	1OBA,2HA3,3PPQ,2REG	2.44, 3.03, 4.55, 5.64
GTX	2C80	5.33
THM	1W2G,4QSV	4.57, 2.0
ANP	1BXR,4AYW,4PL0,4OCK,4FL2,4QHT,2OU7,3X1K,4AXD,4KP4,2EWS	3.4, 4.0, 4.4, 5.08, 3.66, 4.94, 3.81, 3.59, 4.43, 5.17, 6.62
NOJ	4IID,3GBE,5NN5,2JKE,3GXT,1OIM	5.62, 5.0, 5.47, 4.23, 4.74, 5.32
MMA	2JDN	5.56
AZM	1JD0,3ML5,3UCJ,2XTK,4YGF,2UY4	8.24, 8.52, 6.0, 3.79, 7.68, 4.68
KAN	4DFB	4.6
NCA	1YC5	3
BDP	3UUG	4.51
NDP	3AXK	4.15
TPP	3EXE	6.96
G4P	3N75,6G14	7.89, 5.49
GLU	3LMK,6H2T,2PYY,1II5	5.94, 4.82, 4.6, 6.62
PGH	1B57,1IK4,4DEL,3TAO,2ISV,3C52,2VXN	8.0, 7.41, 7.68, 5.14, 7.43, 7.3, 5.0
BCD	3CK8,1DMB,2ZYN,2Y4S	3.84, 5.74, 5.92, 6.15
HPA	3NRZ	5.34
SKM	4GUJ	3.05
EPE	1D1P	3.6
A3P	1VKJ,1HI4,1O0F,5MEK	4.85, 4.49, 5.3, 5.38
MTX	2QK8,3QXT,5J7W,4KN0	7.91, 5.22, 4.89, 7.4
SPD	1POT,4JDF,4QF8	5.49, 2.19, 7.51
GMP	2FQX,1ODJ	7.15, 4.1
IMP	5KM0,1Z6D,1YFZ,1P17,1QK4,5K1F	5.31, 2.34, 4.35, 2.82, 4.21, 4.79
BEN	1OSS,2BMV	4.79, 2.0
A2G	3N35,4OCQ	3.37, 4.61
C2E	3HV8,3QYY,1W25,3PJT,4OAZ,5EJL,4DN0,5EXX,5HTL,4LJ3,4P00,4RT0,4EF4	6.98, 5.08, 6.3, 4.88, 5.77, 6.62, 5.72, 5.39, 6.3, 9.0, 6.4, 5.5, 5.35
MAL	2F5T,2D2V,1URG,1WDQ	5.17, 1.0, 5.82, 1.98
PYR	2O9A,2HZL	3.81, 6.57
M7G	4OR4,5BV3,3M93	4.57, 7.17, 6.62
MGT	5EFA	4.83
DUP	5MYD,2YAY	4.86, 6.1
DAL	4Y4V	3.65
ILE	3F6G,4XMR	4.72, 4.07
DAN	2SIM,2VK6,2CEX,1VCU,1MS0,2VW1	3.42, 5.3, 4.7, 3.85, 2.91, 3.52
MYR	3USX,3UEV,4TKH,3W9K	5.02, 5.89, 5.74, 6.32
PMP	1ZC9	3.22
XYP	4GBY	3.46
G6P	4R73,1GPY	7.64, 4.7
RBF	1KYV,1L5R,4ZZD,4D1Y,2VXA	5.92, 4.77, 6.6, 7.13, 5.6
SAH	3P2E,1QAN,1NW7,2WR8,5F2K,3QOX,1JQD,1AQI,5D1N,5X62,4JAL,5ZU0,5A7Y,4QDK,1S4D,4YMH,5FUL,3UJB,4AU7,3LCU	6.22, 4.48, 5.09, 5.44, 6.16, 6.57, 5.16, 5.62, 5.57, 6.42, 4.6, 5.51, 4.48, 5.85, 6.49, 6.46, 4.74, 5.1, 4.76, 3.52
IFM	1OIF,2G9V,2NSX,4IIC,4RE4	7.72, 5.92, 7.2, 4.85, 6.87
PRP	3C2F	2
GNP	3FTQ,3ZJC,3BB1,4IDN,5NIY,2WIC,5IZM	5.33, 5.05, 3.6, 5.24, 4.22, 5.39, 5.92
MTT	3K00,4FE9	5.77, 3.0
THG	4QPD	7.82
5GP	1QK3,1G9T,5Y62,5KM1,2FXV,3RL3,4G0Z,5K1D	5.15, 3.28, 1.74, 6.18, 5.35, 7.17, 2.21, 4.68
GSH	2IMD,3LVW,5G5F,4YSL,1R4W,3E73,4G19,1OE7,4MYH	8.3, 2.67, 5.28, 5.8, 4.05, 3.15, 3.58, 5.52, 4.64
APR	3GPO,3Q6Z,1IHY	5.3, 3.72, 3.74
FPS	4U82	5.72
INS	2OS9,4IRX	2.24, 6.12
GSP	3M89,5IRR,2HF8	6.16, 5.27, 5.47
SUC	1A0T	1.3
LBT	3I8T,4OUJ,5T7S	3.22, 2.86, 4.1
PRO	3IP6	6.6
ARG	2Q2A,2Y7I,6MJ7,4YMX,4USJ,3ZZH,6F34,4PSH	7.41, 5.54, 2.82, 7.1, 4.0, 3.36, 4.94, 8.89
AR6	2BFQ,3VFQ,5FSY,6G28	6.89, 5.19, 5.89, 3.64
CTT	3F5J	4.28
CBS	5YQW	7.51
OGA	4IDZ,5A1F,1H2K,2OQ6,2QRL,4NHX,4NRP	4.36, 4.61, 2.92, 3.6, 4.0, 5.72, 4.59
ALA	3IP5	6.22
SAL	3GF2,2Y7W	1.7, 4.98
LEU	3B3S,1F2O,1USK,1LAN	2.55, 1.91, 6.4, 7.22
OLA	1VYF,1HMS,1LFO,1GNI	8.05, 6.37, 6.7, 8.07
BEZ	1KQB,1GYX	4.0, 2.48
F6P	4R74,3N1C,3BXH	8.1, 5.22, 4.03
U5P	4G0P,3DXG,5KM3	3.01, 2.4, 4.6
DTP	5IM3,5OLK,5EY4,1H7A	5.82, 6.0, 3.12, 4.72
UTP	6CZB	4.33
ACP	3A1C,4AYT,5F2R	4.0, 3.7, 4.28
IPH	5KBE,4I7L,1AI7	6.34, 3.99, 4.09
BES	1TXR,2ZOF,3EBH,3KR4,4FKK,1HS6,4ZLA,4KXB	7.74, 8.15, 6.32, 7.6, 9.3, 5.38, 7.3, 4.12
VAL	1T4S	2.44
ASP	6H1U,2V25,4O3A	5.32, 5.72, 2.59
GDP	2RCN,2WJG,4LPS,3CPH,4P4T,1DAR,3ZY2,5M04,3A1S,5NKK,5GOE,5AQK,4DCS,2XTO,4PDE,3OKC,3LZZ,4KV9,2GEK,1R5N,6G0Z,5IZK,1U2R,4Q46,3CPJ	6.0, 7.1, 5.74, 6.48, 4.39, 4.96, 6.46, 6.34, 4.83, 5.0, 4.34, 3.65, 5.1, 6.2, 6.44, 4.44, 3.84, 3.84, 7.52, 5.42, 5.32, 6.72, 5.41, 3.77, 4.72
GOL	2W97	0.96
GTP	3RSB,4NCN,5EFC,2XTN,5EY0,4KVA,5GOF,3FFU,1JLR	6.4, 5.67, 4.85, 7.4, 2.65, 3.94, 4.05, 6.44, 3.33
TYD	2V54	4.6
STL	3FTS,4JAZ,4Q93,4QER	3.67, 5.04, 4.65, 7.54
TYR	5UXN,2CSM	4.64, 4.3
UDP	3DJQ,4DMW	2.98, 4.94
2BA	5UXF,4XTT,4QSH,4WK1	7.06, 7.37, 5.1, 5.89
CMP	4CLP,5BTX,5O3Q,5KBF,5W10,5AHW	1.27, 3.55, 5.68, 8.92, 6.62, 5.17
SAM	5TWJ,5HFJ,2ADM,5H5F,5KVA,4FAK,5ERG,1NW5,4PGH,6BM5,6EMU,2H21,3R24,4YMG,2ZIF,5BW4,3P2K,3LCV	5.25, 4.39, 5.7, 4.43, 5.14, 4.28, 4.35, 5.21, 4.89, 5.84, 5.03, 6.54, 5.25, 4.68, 4.37, 4.17, 4.7, 4.74
CBI	1QI0,2B1R	2.35, 1.0
OCA	3NQ9	4.03
ATP	2VT3,2J9L,3DNT,3QX9,5EOU,4OZN,2FGH,5Z68,3D2E,3B2Q,2P09,1YID,5X9H,5LDK,3QXC,2YCH,1Y8P,4USW,4YB7,2E5Y,2VHQ,5D6J,1VJC,6CVV,5F1C,2W5G,3EFS	4.15, 4.0, 4.74, 4.05, 5.36, 5.4, 6.55, 5.89, 6.42, 4.55, 6.35, 5.0, 3.76, 4.17, 5.77, 3.0, 6.08, 2.69, 3.8, 5.85, 3.85, 4.44, 3.58, 4.12, 6.13, 6.07, 5.34
C5P	4G0Q,1RNM,5KM2,5DV2	2.52, 3.07, 4.41, 2.9
FOL	4Z7F,4LRH	7.53, 9.72
ABU	4EUO,3IP9	5.05, 5.62
GCU	2W87,2VZR	4.65, 4.28
CTN	4PDA,5CSO,4JWK	4.21, 6.03, 8.32
G3H	1UOD,2CLK	3.11, 3.79
QUE	5XG4,3CF8,5AUW,4DFU,4LMU,4MRA	5.15, 4.9, 5.05, 4.6, 7.26, 4.47
ADN	2GL0,1DGM,4PD9,4ZME,1ODI,3AXZ,2FQY,3AY0,4CKI,2YDO,5KM9,3F8W	4.82, 5.05, 3.33, 4.3, 4.21, 3.43, 6.57, 3.04, 5.96, 7.51, 4.25, 4.08
FPP	5JA0,1FPP	5.22, 8.0
CTP	1WVC,5EOM	4.46, 6.39
SER	3Q1X,3ATP,5AVE	5.33, 4.45, 5.44
FLC	4NRM,2YG2,3RY8,2BO4	3.2, 6.05, 3.34, 4.61
ACR	1LF9,1K1Y,4B9Z,3JZJ,3JYR,2QMJ,3W37,2ZQ0	12.0, 3.22, 4.09, 3.61, 5.54, 4.21, 5.18, 6.82
URI	4JX9,5L26	8.62, 5.35
PHE	1F2P,4FXJ,1USI,3TCY	1.9, 3.62, 6.74, 4.62
G3P	4AQ4,4WN0	6.17, 3.22
E64	4D8E,1TLO	7.01, 4.0
PLM	3L1N,3QLM,2HNX	5.63, 6.37, 7.08
ADP	2R6F,2QV7,2Y8L,3MLE,3C7N,1O0H,4OZJ,3K1J,1LKX,4OCP,2RIO,2Z4R,6FAA,1Y8O,1E8H,6CZD,2BFR,2O1V,3BF1,4U0S,2JA3,1AO0,3VX3,2E2P,3T4N,3A1D,1HI5,4ZKI	8.0, 3.66, 5.82, 5.24, 6.7, 5.92, 5.4, 6.4, 5.15, 6.1, 4.69, 7.62, 6.75, 5.89, 5.68, 3.85, 5.25, 5.3, 2.52, 6.8, 4.0, 4.96, 7.82, 4.74, 4.14, 4.12, 4.04, 2.92
ACA	1CEA	4.96
ACD	1GNJ,5CSD,1VYG,1ADL	7.04, 7.89, 8.0, 5.36
5RP	1UJ5	3.05
AMP	2VFK,2Q8M,2GMK,5OFU,2GSU,3TDH,4G0Y,5O3R,2QRK,4OZL,4LQY,4CS9	3.71, 4.03, 3.23, 4.2, 3.59, 4.26, 2.3, 5.0, 4.26, 4.97, 3.89, 2.1
DAO	3UEU,5FUS,2QHD,4TKB	5.24, 4.68, 5.38, 5.59
GPP	4TQ3	5.49
CLR	1ZHY	6.52
CAA	1DUB	5.8
CIT	3ITC,2FW6,4EU3,4O61,1RQ2,1I2S,1O4L,2QPQ,3KGQ,2C4V	1.6, 2.92, 0.82, 4.3, 2.52, 3.31, 1.4, 6.37, 2.3, 2.6
